# Evolution of a plant gene cluster in Solanaceae and emergence of metabolic diversity

**DOI:** 10.1101/2020.03.04.977231

**Authors:** Pengxiang Fan, Peipei Wang, Yann-Ru Lou, Bryan J. Leong, Bethany M. Moore, Craig A. Schenck, Rachel Combs, Pengfei Cao, Federica Brandizzi, Shin-Han Shiu, Robert L. Last

**Author notes:** Center for Applied Plant Sciences, The Ohio State University, Columbus, OH 43210.

## Abstract

Plants produce phylogenetically and spatially restricted, as well as structurally diverse specialized metabolites via multistep metabolic pathways. Hallmarks of specialized metabolic evolution include enzymatic promiscuity, recruitment of primary metabolic enzymes and genomic clustering of pathway genes. Solanaceae plant glandular trichomes produce defensive acylsugars, with aliphatic sidechains that vary in length across the family. We describe a tomato gene cluster on chromosome 7 involved in medium chain acylsugar accumulation due to trichome specific acyl-CoA synthetase and enoyl-CoA hydratase genes. This cluster co-localizes with a tomato steroidal alkaloid gene cluster forming a ‘supercluster’, and is syntenic to a chromosome 12 region containing another acylsugar pathway gene. We reconstructed the evolutionary events leading to emergence of this gene cluster and found that its phylogenetic distribution correlates with medium chain acylsugar accumulation across the Solanaceae. This work reveals dynamics behind emergence of novel enzymes from primary metabolism, gene cluster evolution and cell-type specific metabolite diversity.
