## Supplementary Table 3 for "Evolution of a plant gene cluster in Solanaceae and emergence of metabolic diversity"

### Sheet: Sheet1
Table S3. Synthesized gene fragments and primers used in this study.
No.	Name	Synthesized DNA (5' to 3')	Purpose
1	SlAACS1-gBlock1	TTTTAATGTACTGGGGTGGATGCAGTGGGCCCCACTCTGTGAAGACAAACTAGAATTCGAGCTCGGAGGGAGTGATCAAAAGTCCCACATCGATCAGGTGATATATAGCAGCTTAGTTTATATAATGATAGAGTCGACATAGCGATTGACTACTGCTGCCTCAACAAGTTTTAGAGCTAGAAATAGCAAGTTAAAATAAGGCTAGTCCGTTATCAACTTGAAAAAGTGGCACCGAGTCGGTGCTTTTTTTCTAGACCCAGCTTTCTTGTACAAAGTTGGCATTACGCTCGCTTTACTTGTCTTCTGCACGAAGTGGTTTAAACTATCAGTGTTTGACAGGATATATT	Synthesized DNA fragments for making the CRISPR construct targeting Sl-AACS1 in S.lycopersicum M82. The sequences of guide RNAs are highlighted.
2	SlAACS1-gBlock2	TTTAATGTACTGGGGTGGATGCAGTGGGCCCCACTCTGTGAAGACAATTACGAATTCCCATGGGGAGGGAGTGATCAAAAGTCCCACATCGATCAGGTGATATATAGCAGCTTAGTTTATATAATGATAGAGTCGACATAGCGATTGCTCGAGGCACCATGTAATGGTTTTAGAGCTAGAAATAGCAAGTTAAAATAAGGCTAGTCCGTTATCAACTTGAAAAAGTGGCACCGAGTCGGTGCTTTTTTTCTAGACCCAGCTTTCTTGTACAAAGTTGGCATTACGCTCGCTCGCTCAGATTGTCTTCTGCACGAAGTGGTTTAAACTATCAGTGTTTGACAGGATATATT
3	SlAECH1-gBlock1_1st	TTTTAATGTACTGGGGTGGATGCAGTGGGCCCCACTCTGTGAAGACAAACTAGAATTCGAGCTCGGAGGGAGTGATCAAAAGTCCCACATCGATCAGGTGATATATAGCAGCTTAGTTTATATAATGATAGAGTCGACATAGCGATTCTAGGGTATCACCCAGATTGCAAGTTTTAGAGCTAGAAATAGCAAGTTAAAATAAGGCTAGTCCGTTATCAACTTGAAAAAGTGGCACCGAGTCGGTGCTTTTTTTCTAGACCCAGCTTTCTTGTACAAAGTTGGCATTACGCTCGCTTTACTTGTCTTCTGCACGAAGTGGTTTAAACTATCAGTGTTTGACAGGATATATT	Synthesized DNA fragments for making the CRISPR construct targeting Sl-AECH1 in S.lycopersicum M82. The sequences of guide RNAs are highlighted.
4	SlAECH1-gBlock2_1st	TTTAATGTACTGGGGTGGATGCAGTGGGCCCCACTCTGTGAAGACAATTACGAATTCCCATGGGGAGGGAGTGATCAAAAGTCCCACATCGATCAGGTGATATATAGCAGCTTAGTTTATATAATGATAGAGTCGACATAGCGATTCTTACTTACCAAGTCGACCTGTTTTAGAGCTAGAAATAGCAAGTTAAAATAAGGCTAGTCCGTTATCAACTTGAAAAAGTGGCACCGAGTCGGTGCTTTTTTTCTAGACCCAGCTTTCTTGTACAAAGTTGGCATTACGCTCGCTCGCTCAGATTGTCTTCTGCACGAAGTGGTTTAAACTATCAGTGTTTGACAGGATATATT
5	SlAECH1-gBlock1_2nd	TTTTAATGTACTGGGGTGGATGCAGTGGGCCCCACTCTGTGAAGACAAACTAGAATTCGAGCTCGGAGGGAGTGATCAAAAGTCCCACATCGATCAGGTGATATATAGCAGCTTAGTTTATATAATGATAGAGTCGACATAGCGATTGTGACGACAGAGTACTTCATCAAGTTTTAGAGCTAGAAATAGCAAGTTAAAATAAGGCTAGTCCGTTATCAACTTGAAAAAGTGGCACCGAGTCGGTGCTTTTTTTCTAGACCCAGCTTTCTTGTACAAAGTTGGCATTACGCTCGCTTTACTTGTCTTCTGCACGAAGTGGTTTAAACTATCAGTGTTTGACAGGATATATT	Synthesized DNA fragments for making the CRISPR construct targeting Sl-AECH1 in S.lycopersicum M82. The sequences of guide RNAs are highlighted.
6	SlAECH1-gBlock2_2nd	TTTAATGTACTGGGGTGGATGCAGTGGGCCCCACTCTGTGAAGACAATTACGAATTCCCATGGGGAGGGAGTGATCAAAAGTCCCACATCGATCAGGTGATATATAGCAGCTTAGTTTATATAATGATAGAGTCGACATAGCGATTATTGCTGAGGAAATTGGGCGGTTTTAGAGCTAGAAATAGCAAGTTAAAATAAGGCTAGTCCGTTATCAACTTGAAAAAGTGGCACCGAGTCGGTGCTTTTTTTCTAGACCCAGCTTTCTTGTACAAAGTTGGCATTACGCTCGCTCGCTCAGATTGTCTTCTGCACGAAGTGGTTTAAACTATCAGTGTTTGACAGGATATATT
7	Sl07g043660-gBlock1	TTTTAATGTACTGGGGTGGATGCAGTGGGCCCCACTCTGTGAAGACAAACTAGAATTCGAGCTCGGAGGGAGTGATCAAAAGTCCCACATCGATCAGGTGATATATAGCAGCTTAGTTTATATAATGATAGAGTCGACATAGCGATTGCTGGACCCTTTGAGTGCGACAAGTTTTAGAGCTAGAAATAGCAAGTTAAAATAAGGCTAGTCCGTTATCAACTTGAAAAAGTGGCACCGAGTCGGTGCTTTTTTTCTAGACCCAGCTTTCTTGTACAAAGTTGGCATTACGCTCGCTTTACTTGTCTTCTGCACGAAGTGGTTTAAACTATCAGTGTTTGACAGGATATATT	Synthesized DNA fragments for making the CRISPR construct targeting Solyc07g043660 in S.lycopersicum M82. The sequences of guide RNAs are highlighted.
8	Sl07g043660-gBlock2	TTTAATGTACTGGGGTGGATGCAGTGGGCCCCACTCTGTGAAGACAATTACGAATTCCCATGGGGAGGGAGTGATCAAAAGTCCCACATCGATCAGGTGATATATAGCAGCTTAGTTTATATAATGATAGAGTCGACATAGCGATTAAGGTCGATATACGGGTAGGGTTTTAGAGCTAGAAATAGCAAGTTAAAATAAGGCTAGTCCGTTATCAACTTGAAAAAGTGGCACCGAGTCGGTGCTTTTTTTCTAGACCCAGCTTTCTTGTACAAAGTTGGCATTACGCTCGCTCGCTCAGATTGTCTTCTGCACGAAGTGGTTTAAACTATCAGTGTTTGACAGGATATATT
9	SpAACS1-gBlock1	TTTTAATGTACTGGGGTGGATGCAGTGGGCCCCACTCTGTGAAGACAAACTAGAATTCGAGCTCGGAGGGAGTGATCAAAAGTCCCACATCGATCAGGTGATATATAGCAGCTTAGTTTATATAATGATAGAGTCGACATAGCGATTGCACACTAGACCCAAACACAACAAGTTTTAGAGCTAGAAATAGCAAGTTAAAATAAGGCTAGTCCGTTATCAACTTGAAAAAGTGGCACCGAGTCGGTGCTTTTTTTCTAGACCCAGCTTTCTTGTACAAAGTTGGCATTACGCTCGCTTTACTTGTCTTCTGCACGAAGTGGTTTAAACTATCAGTGTTTGACAGGATATATT	Synthesized DNA fragments for making the CRISPR construct targeting Sp-AACS1 in S. pennellii LA0716. The sequences of guide RNAs were highlighted.
10	SpAACS1-gBlock2	TTTAATGTACTGGGGTGGATGCAGTGGGCCCCACTCTGTGAAGACAATTACGAATTCCCATGGGGAGGGAGTGATCAAAAGTCCCACATCGATCAGGTGATATATAGCAGCTTAGTTTATATAATGATAGAGTCGACATAGCGATTGATTCAGCTTGGAATTTCGCGGTTTTAGAGCTAGAAATAGCAAGTTAAAATAAGGCTAGTCCGTTATCAACTTGAAAAAGTGGCACCGAGTCGGTGCTTTTTTTCTAGACCCAGCTTTCTTGTACAAAGTTGGCATTACGCTCGCTCGCTCAGATTGTCTTCTGCACGAAGTGGTTTAAACTATCAGTGTTTGACAGGATATATT
11	SpAECH1-gBlock1	TTTTAATGTACTGGGGTGGATGCAGTGGGCCCCACTCTGTGAAGACAAACTAGAATTCGAGCTCGGAGGGAGTGATCAAAAGTCCCACATCGATCAGGTGATATATAGCAGCTTAGTTTATATAATGATAGAGTCGACATAGCGATTGTTAACAGGAGCAAAATTGAACAAGTTTTAGAGCTAGAAATAGCAAGTTAAAATAAGGCTAGTCCGTTATCAACTTGAAAAAGTGGCACCGAGTCGGTGCTTTTTTTCTAGACCCAGCTTTCTTGTACAAAGTTGGCATTACGCTCGCTTTACTTGTCTTCTGCACGAAGTGGTTTAAACTATCAGTGTTTGACAGGATATATT	Synthesized DNA fragments for making the CRISPR construct targeting Sp-AECH1 in S. pennellii LA0716. The sequences of guide RNAs are highlighted.
12	SpAECH1-gBlock2	TTTAATGTACTGGGGTGGATGCAGTGGGCCCCACTCTGTGAAGACAATTACGAATTCCCATGGGGAGGGAGTGATCAAAAGTCCCACATCGATCAGGTGATATATAGCAGCTTAGTTTATATAATGATAGAGTCGACATAGCGATTGAGTTTACTAAGCATAAACAAGTTTTAGAGCTAGAAATAGCAAGTTAAAATAAGGCTAGTCCGTTATCAACTTGAAAAAGTGGCACCGAGTCGGTGCTTTTTTTCTAGACCCAGCTTTCTTGTACAAAGTTGGCATTACGCTCGCTCGCTCAGATTGTCTTCTGCACGAAGTGGTTTAAACTATCAGTGTTTGACAGGATATATT
13	Sp07g023220-gBlock1	TTTTAATGTACTGGGGTGGATGCAGTGGGCCCCACTCTGTGAAGACAAACTAGAATTCGAGCTCGGAGGGAGTGATCAAAAGTCCCACATCGATCAGGTGATATATAGCAGCTTAGTTTATATAATGATAGAGTCGACATAGCGATTGCTGGACCCTTTGAGTGCGACAAGTTTTAGAGCTAGAAATAGCAAGTTAAAATAAGGCTAGTCCGTTATCAACTTGAAAAAGTGGCACCGAGTCGGTGCTTTTTTTCTAGACCCAGCTTTCTTGTACAAAGTTGGCATTACGCTCGCTTTACTTGTCTTCTGCACGAAGTGGTTTAAACTATCAGTGTTTGACAGGATATATT	Synthesized DNA fragments for making the CRISPR construct targeting Sopen07g023220 in S. pennellii LA0716. The sequences of guide RNAs are highlighted.
14	Sp07g023220-gBlock2	TTTAATGTACTGGGGTGGATGCAGTGGGCCCCACTCTGTGAAGACAATTACGAATTCCCATGGGGAGGGAGTGATCAAAAGTCCCACATCGATCAGGTGATATATAGCAGCTTAGTTTATATAATGATAGAGTCGACATAGCGATTGCATTTCGCAGTACCAATGGGTTTTAGAGCTAGAAATAGCAAGTTAAAATAAGGCTAGTCCGTTATCAACTTGAAAAAGTGGCACCGAGTCGGTGCTTTTTTTCTAGACCCAGCTTTCTTGTACAAAGTTGGCATTACGCTCGCTCGCTCAGATTGTCTTCTGCACGAAGTGGTTTAAACTATCAGTGTTTGACAGGATATATT
15	SlAACS1-proF	caccGTTACGAGCTTTGCTGGGC	Amplify Sl-AACS1 promoter region for cloning into pENTR/D-TOPO
16	SlAACS1-proR	ACAAACTTATAGCAACATTGGATCTGA
17	SlAECH1-proF	caccTGACACCCCTATCATATGACGTG	Amplify Sl-AECH1 promoter region for cloning into pENTR/D-TOPO
18	SlAECH1-proR	GGGTGGGCATGCTATATGTCA
19	SlAACS1-p102-F	caccATGAATAAATTCTTCAAAACCTCTAATATTGCA	Amplify Sl-AACS1 for cloning into pEarleyGate102
20	SlAACS1-p102-R	CACTTTTCTGTCAGTGTTGAATAGAC
21	SlAECH1-p102-F	caccATGGGAATAACATCTCTTCCAAGTAC	Amplify Sl-AECH1 for cloning into pEarleyGate102
22	SlAECH1-p102-R	TTTAGTTCGGAGACAATAACCAGAATT
23	Sl07g660-p102-F	caccATGACTACATTGTTAACAAGCTCAAATG	Amplify Solyc07g043660 for cloning into pEarleyGate102
24	Sl07g660-p102-R	CACATTTCTTTCAGTGCTGAAAAGACT
25	SlAACS1-p104-F	caccATGAATAAATTCTTCAAAACCTCTAATATTGCA	Amplify Sl-AACS1 for cloning into pEarleyGate104
26	SlAACS1-p104-R	CTACACTTTTCTGTCAGTGTTGAATAG
27	SlAECH1-p104-F	caccATGGGAATAACATCTCTTCCAAGTAC	Amplify Sl-AECH1 for cloning into pEarleyGate104
28	SlAECH1-p104-R	TCATTTAGTTCGGAGACAATAACCAG
29	Sl07g660-p104-F	caccATGACTACATTGTTAACAAGCTCAAATG	Amplify Solyc07g043660 for cloning into pEarleyGate104
30	Sl07g660-p104-R	TTACACATTTCTTTCAGTGCTGAAAAG
31	SlAACS1-pET28-F	actggtggacagcaaatgggtcggATGAATAAATTCTTCAAAACCTCTAATATTGCA	Amplify Sl-AACS1 for cloning into pET28b
32	SlAACS1-pET28-R	ggatctcagtggtggtggtggtggtgcCTACACTTTTCTGTCAGTGTTGAATAGA
33	pEAQ-SlAACS1-F	TCTGTATATTCTGCCCAAATTCGCGAATGAATAAATTCTTCAAAACCTCT	Amplify Sl-AACS1 for cloning into pEAQ-HT vector
34	pEAQ-SlAACS1-R	ATTTAATGAAACCAGAGTTAAAGGCCCTACACTTTTCTGTCAGTGTTGA
35	pEAQ-SlAECH1-F	TCTGTATATTCTGCCCAAATTCGCGAATGGGAATAACATCTCTTCCAAGT	Amplify Sl-AECH1 for cloning into pEAQ-HT vector
36	pEAQ-SlAECH1-R	ATTTAATGAAACCAGAGTTAAAGGCCTCATTTAGTTCGGAGACAATAACCA
37	pEAQ-AT1G06550-F	tgtatattctgcccaaattcgcgaATGGCTCAAGAAGGTCAAAACA	Amplify AT1G06550 from Arabidopisi for cloning into pEAQ-HT vector
38	pEAQ-AT1G06550-R	ttaatgaaaccagagttaaaggccCTATCCTCGTACAGATGCGT
39	pEAQ-SQ_c37194-F	tgtatattctgcccaaattcgcgaATGGGAATAACATCTCTTCCAAGT	Amplify SQ_c37194(Sq-AECH1) from S. quitoense for cloning into pEAQ-HT vector
40	pEAQ-SQ_c37194-R	ttaatgaaaccagagttaaaggccCTAATATCTCATATTTGAGTTGGTTCGGA
41	pEAQ-Sopen07g023250-F	tgtatattctgcccaaattcgcgaATGGGAATAAAATCTCTTCCAAGTACC	Amplify Sopen07g023250(Sp-AECH1) for cloning into pEAQ-HT vector
42	pEAQ-Sopen07g023250-R	ttaatgaaaccagagttaaaggccTCATTTAGTTCGGAGACAAT
43	pEAQ-Sopen06g019590-F	tgtatattctgcccaaattcgcgaATGGCTCAAGAAATAGTAAAGCTCG	Amplify Sopen06g019590 for cloning into pEAQ-HT vector
44	pEAQ-Sopen06g019590-R	ttaatgaaaccagagttaaaggccTCACAAGGCAGACTGTATAAGACC
45	pEAQ-Solyc12g011160-F	tgtatattctgcccaaattcgcgaATGGCTCAAGAAACATTAAATCTTGA	Amplify Solyc12g011160 for cloning into pEAQ-HT vector
46	pEAQ-Solyc12g011160-R	ttaatgaaaccagagttaaaggccTCACTGATGGCAATATGCAGA
47	pEAQ-SQ_c35719-F	tgtatattctgcccaaattcgcgaATGGCTCAAGAAACACTAAACCT	Amplify SQ_c35719 from S. quitoense for cloning into pEAQ-HT vector
48	pEAQ-SQ_c35719-R	ttaatgaaaccagagttaaaggccCTATGATAGACTATAAGGATTCA
49	SpAACS1-pro-gene-F	CACCGCAGGGTCTTCATCCGCTAA	Amplify Sp-AACS1 gene and the promoter for cloning into pK7WG vector
50	SpAACS1-pro-gene-R	TCCACGCGCTCAAAGTAAGT
51	SqAACS1_ptrvLIC-F	CGACGACAAGACCCTGTCTCGTTACAAGCCCCACA	Amplify Sq-AACS1 from S. quitoense for cloning into pTRV2-LIC vector
52	SqAACS1_ptrvLIC-R	GAGGAGAAGAGCCCTTCCCTTGGGTGAAGACGTTG
53	SqAECH1_ptrvLIC-F	CGACGACAAGACCCTATGAAGTTGCGCGTTGTCAC	Amplify Sq-AECH1 S. quitoense for cloning into pTRV2-LIC vector
54	SqAECH1_ptrvLIC-R	GAGGAGAAGAGCCCTTGCCTGCTTCAGCTTCAACT
55	SqPDS_ptrvLIC-F	CGACGACAAGACCCTGCAGTGCATCTTGATCGCAT	Amplify the phytoene desaturase gene in S. quitoense for cloning into pTRV2-LIC vector
56	SqPDS_ptrvLIC-R	GAGGAGAAGAGCCCTTGTTCTTCAGTTTTCTGTCAAACCA
57	SqAACS1-qRT-F	ATGGAGGAGCTTGGCTTTGG	For qRT-PCR analysis of Sq-AACS1 in S.quitoense
58	SqAACS1-qRT-R	TGTTGCACCCCTTGTCTTGA
59	SqAECH1-qRT-F	GGAGGTGTAGGCTTGATGGT	For qRT-PCR analysis of Sq-AECH1 in S.quitoense
60	SqAECH1-qRT-R	TTCACCCCGTAGTGTTGCTC
61	SqEF1a-qRT-F	TGGCCATGTCGACTCTGGAA	For qRT-PCR analysis of the control gene EF-1a in S.quitoense
62	SqEF1a-qRT-R	CACGTTCACGCTCAGCCTTG
63	Kan-marker_F	ttgactctagctagagtccgaa	Genotype the S. lycopersicum M82 transgenic plants transformed using pK7WG or pKGWFS7 constructs
64	Kan-marker_R	attgaacaagatggattgcacgca
65	SlAACS1_Crisp_SeqF	TGCAGCACCAATTGTCTTGAGTATG	Genotype the S. lycopersicum M82 CRISPR mutants disrupting Sl-AACS1
66	SlAACS1_Crisp_SeqR	GTTAGCGACGTACTTGGCCTT
67	Sl660_Crisp_SeqF	ACCGGCGAAATTGATTGTCC	Genotype the S. lycopersicum M82 CRISPR mutants disrupting Solyc07g043660
68	Sl660_Crisp_SeqR	CCATGGTCTCCGGGTCTCTA
69	SlAECH1_Crisp1st_SeqF	CTGAGGAAATTGGGCGTGGT	Genotype the S. lycopersicum M82 CRISPR mutants disrupting Sl-AECH1 in the first trial
70	SlAECH1_Crisp1st_SeqR	TTTGCCTGCTTCAGCTTCCT
71	SlAECH1_Crisp2nd_SeqF	TCTCTGTGATTGTAATGCCCA	Genotype the S. lycopersicum M82 CRISPR mutants disrupting Sl-AECH1 in the second trial
72	SlAECH1_Crisp2nd_SeqR	ACCAGCAGCAACCACTTCTT
73	SpAACS1_Crisp_SeqF	GTTCTTTAATGGATCAGTCCAGTT	Genotype the S. pennellii LA0716 CRISPR mutants disrupting Sp-AACS1
74	SpAACS1_Crisp_SeqR	GAATTGGTGGTTTAATTGTTTTGTC
75	Sp220_Crisp_SeqF	TTAATGACCTCAACCGATTAGT	Genotype the S. pennellii LA0716 CRISPR mutants disrupting Sopen07g023220
76	Sp220_Crisp_SeqR	ATTCGTGAATGTCATATGTCAAA
77	SpAECH1_Crisp_SeqF	GCTGGCCGTACATTCTGTGCTGGTG	Genotype the S. pennellii LA0716 CRISPR mutants disrupting Sp-AECH1
78	SpAECH1_Crisp_SeqR	TAGGGTTTGGGTCCTTCCTTCTCGT
