## Supplementary Table 2 for "Evolution of a plant gene cluster in Solanaceae and emergence of metabolic diversity"

### Sheet: Sheet1
Table S2. The relative transcript abundance of ACS- and ECH-annotated genes in the syntenic region of Nicotiana attenuata. The RNA-seq data was from Brockmöller et al. (46), which includes different N. attenuata tissues. The TPM (transcript per million) values are shown with heatmap color gradient.
	gene name	ACS	ECH
	Gene ID	NIATv7_g15235.t1	NIATv7_g25920.t1
Leaf	Leaf-control	0.97	0.28
	Leaf-treated	2.52	0.6
Stem	Stem-treated	46.77	0.32
Root	Root-treated	15.28	0.01
Seed	Seed-dry	0.23	0
	Seed-smoked	0.23	0
	Seed-watered	0.25	0
Flower	Flower buds	1.5	0.11
	Opening flower	2.82	0.3
Flower tissues	Pollen tubes	0.34	0
	Styles-without pollination	2.87	0.99
	Stigma	2.39	0.16
	Style-outcrossed	3.28	0.33
	Style-selfed	4.15	0.8
	Anther	2.48	0.06
	Corolla-early	2.25	0.76
	Corolla-late	2.58	0.16
	Ovaries	0.79	0
	Pedicels	15.98	0.67
	Nectaries	0.77	0
